# Evolutionary dynamics of temporal transcription factor series in the insect visual brain

**DOI:** 10.64898/2026.01.08.698497

**Authors:** Konstantina Filippopoulou, Elisavet Iliopoulou, Claire Julliot de La Morandière, Christy Lee, Marina Marcet-Houben, Toni Gabaldón, Jingyi Jessica Li, Nikolaos Konstantinides

## Abstract

The nervous system consists of a wide variety of neuronal cell types arranged into complex circuits that support a broad range of behaviors. Patterning of neural stem cells in time through the sequential expression of series of temporal transcription factors is a key contributor to the generation of neuronal diversity. How do temporal series arise and diversify across species to support the evolution of neuronal type? Here, we reconstruct the evolutionary history of the temporal series in the visual brain of insects, spanning 400 million years of evolution; we identify a conserved temporal ground plan, as well as species-specific variations. We find that temporal programs evolve through recurrent modifications of a shared scaffold. Finally, we show that such evolutionary changes in temporal patterning can result in different neuronal type identities. Together, our results reveal both the deep conservation and evolutionary plasticity of temporal patterning programs, and establish temporal transcription factor series as a tractable substrate for the evolution of neuronal diversity.
