## Supplementary material for "Evolutionary dynamics of temporal transcription factor series in the insect visual brain": Table S3

### Sheet: D. virilis
ALL_candidates		FINAL
B-H1		B-H1
B-H2		B-H2
CG13894		D
CG8159		L
Ctf4		CG13894		GAIN
D		LOC6629252	hamlet	HCR, not temporal
E(spl)m8-HLH		LOC6629705	scro
E(spl)mgamma-HLH		LOC6631725	btd	HCR, not temporal, a bit in NBs, more in GMCs
L		LOC6636954	erm
LOC6623224		Vsx2		HCR, not temporal
LOC6629252		dmrt99B
LOC6629705		elB		HCR, not temporal
LOC6631725		ey
LOC6636220		gcm
LOC6636954		hth
Lmpt		slp1
Sox14		slp2
ase		tll
dmrt99B		opa
dpn		LOC6623224	nerfin-1	HCR, not temporal
elB		hbn		expressed in less than 5% of the cells, verified as temporal with HCR
ey
gcm
gem
hth
klu
l(1)sc
slp1
slp2
tll
wor
Vsx2

### Sheet: M. domestica
All_candidates			Final
B-H1			B-H1
CG10949			D
CG6230			LOC101888975	slp2
D			LOC101894095	opa
Dll			LOC101894915	scrt-like	HCR-not temporal
E(spl)mbeta-HLH			LOC101895997	spalt-like	HCR-not temporal
E(spl)mgamma-HLH			LOC131801858	btd-like	GAIN
Hr39			LOC131806478	erm-like	HCR-not temporal
Hsf			Vsx1		HCR-not temporal
LOC101887472			ap		GAIN
LOC101888975			ase		not temporal
LOC101891715			cwo		not temporal
LOC101892553			dmrt99B
LOC101893110			erm
LOC101893835			hbn
LOC101894095			luna		HCR-not temporal
LOC101894176			sd		HCR-not temporal
LOC101894292			slp1
LOC101894571			tin		GAIN
LOC101894915			tll
LOC101895484			LOC131804155	scro
LOC101895495			hth
LOC101895645			LOC101888960	L
LOC101895997
LOC101896514
LOC101896992
LOC101898957
LOC101899928
LOC131800466
LOC131800545
LOC131801680
LOC131801858
LOC131804616
LOC131806341
LOC131806478
Lim1
MED27
Mef2
Pax
Poxm
Samuel
Snoo
Sox14
Taf7
Taf8
TfAP-2
Vsx1
Zpr1
aop
ap
ase
chinmo
cwo
disco
dmrt99B
dpn
dsx
erm
fru
gcm
grh
hbn
hth
luna
onecut
sd
sim
slp1
tap
tin
tll
tup
vri

### Sheet: A. aegypti
All_candidates		Final
LOC5564907		LOC5565423	pan	HCR-not temporal, lowly expressed in medulla NBs
LOC5565271		LOC5568335	Ets65A	GAIN
LOC5567175		LOC5570655	BH
LOC5567256		tup		GAIN
LOC5568456		ase
LOC5569024		cas		GAIN
LOC5569735		D
LOC5570473		dmrt99B
LOC5573494		dpn
LOC5575998		emc
LOC5576838		erm
LOC5578776		ey
LOC110677154		hbn
LOC5569598		LOC5573207	Lobe
LOC5570369		LOC5575090	hth
LOC5566890		LOC5575091	hth
LOC5580320		opa
lolal		scro
atu		slp2
LOC5565423		Sox15		GAIN
LOC5568335		Sp1		GAIN
LOC5569694		tll
LOC5570655		klu		everywhere
LOC5573206
LOC5578162
LOC5580130
LOC5566890
LOC5569590
LOC5565439
tup
ase
bigmax
cas
CG6769
CG13367
CG17202
CG42741
D
dmrt99B
dpn
emc
erm
ey
hbn
Hmg-2
LOC5573207
LOC5575090
LOC5575091
opa
scro
slp2
Sox15
Sp1
tll

### Sheet: B. mori
All_candidates		Final
Bmap-A		Bmap-A		GAIN
FoxP		LOC100750224	acj6-like	GAIN
Hey		LOC101739648	Lobe
LOC100750224		LOC101741268	klu	everywhere
LOC101739648		LOC101741704	Sp1	GAIN
LOC101740565		LOC101744414	CG4374	everywhere
LOC101741268		LOC101747109	erm
LOC101741704		Optix		GAIN
LOC101744414		Sox102F		GAIN
LOC101747109		Sox21b
LOC692894		dmrt99B
Optix		elB
Sox102F		hbn
Sox21b		hth
dmrt99B		opa
elB		scro												,
ey		so		GAIN
hbn		toy		GAIN
hth		ey
opa
scro
so
toy
LOC101741209
LOC101737716

### Sheet: T. castaneum
All_candidates			Final
D			D
Hey			Optix		GAIN
Optix			Sox14		GAIN
Rx			Sox21b		GAIN
Sox14			TcasGA2-TC011697	Sp1	GAIN
Sox21b			TcasGA2-TC014730	gcm
TcasGA2-TC011697			TcasGA2-TC031415	BH
TcasGA2-TC014730			TcasGA2-TC032830	ey
TcasGA2-TC031415			TcasGA2-TC032832	ey
TcasGA2-TC032830			btd		GAIN
TcasGA2-TC032832			dan		HCR-not temporal
TcasGA2-TC033960			dmrt99B
btd			erm
dan			hbn
dmrt99B			hth
dpn			opa
erm			slp1
hbn			tll
hth			so
opa
slp1
so
tll
TcasGA2-TC008437

### Sheet: N. vitripennis
All_candidates		Final
hth		tll
CG42741		CG42741
dac		Dll		GAIN
Dll		dpn
dpn		ey
elB		FoxP
ey		grh		GAIN
grh		grn
grn		hbn
hbn		hth
hry		LOC100117267	klu	HCR-not temporal
LOC100117034		LOC100118340	scrape-like
LOC100117267		LOC100119062	erm
LOC100117669		LOC100122379	ken -ike	GAIN
LOC100118340		LOC100678366	sox-like
LOC100119062		LOC100679002	lin-29-like	GAIN
LOC100121812		LOC100679231	BH
LOC100122379		opa
LOC100122473		pdm3		HCR-not temporal
LOC100123387		scro
LOC100678366		Sox14		HCR-not temporal
LOC100679002		Sox21b		GAIN
LOC100679231
nerfin-2
opa
Optix
pdm3
Rx
scro
slp2
Sox14
Sox21b
tll
Acf
CG12104
Dora
Dp
E(bx)
FoxP
Gug
Kr-h1
LOC100114448
LOC100115265
LOC100116538
LOC100117338
LOC100118921
LOC100120191
LOC100120554
LOC100120785
LOC100121307
LOC100121415
LOC116417094
Pep
Sin3A
Ssdp
Trl
bi
cas
disco
emc
onecut
rno

### Sheet: G. bimaculatus
All_candidates		Final
ey		ey
GBIM-00856		GBIM-00856	dpn
GBIM-01738		GBIM-01738	sox-like
GBIM-06054		GBIM-12506	hth
GBIM-10326		GBIM-16201	L
GBIM-12506		tup		GAIN
GBIM-16201		GBIM-04903	tll
tup		GBIM-16025	BH
GBIM-16025		hbn
Sp1		Sp1		GAIN
hbn
GBIM-04903
dve
edl
GBIM-05211
GBIM-10435

### Sheet: C. dipterum
All_candidates		Final
CLODIP-2-CD00329		CLODIP-2-CD00329	sox
CLODIP-2-CD02704		CLODIP-2-CD02704	L
CLODIP-2-CD08459		CLODIP-2-CD07852	ey
CLODIP-2-CD09832		CLODIP-2-CD08459	hth
CLODIP-2-CD10553		CLODIP-2-CD10553	hth
CLODIP-2-CD10783		CLODIP-2-CD10783	ci
CLODIP-2-CD11133		CLODIP-2-CD11133	ci
CLODIP-2-CD12980		CLODIP-2-CD14302	dmrt99b
CLODIP-2-CD14302		CLODIP-2-CD15157	scro
CLODIP-2-CD14455		CLODIP-2-CD15283	erm
CLODIP-2-CD14505		CLODIP-2-CD15498	BH
CLODIP-2-CD14522		dpn
CLODIP-2-CD15214		elB			GAIN
CLODIP-2-CD15283		grh			GAIN
CLODIP-2-CD15498		hbn
Optix		luna			GAIN
dpn		noc			GAIN
elB		opa
grh		slp2
hbn
luna
noc
opa
elB
CLODIP-2-CD07852
CLODIP-2-CD00329
CLODIP-2-CD02704
CLODIP-2-CD07852
CLODIP-2-CD08459
CLODIP-2-CD09832
CLODIP-2-CD10553
CLODIP-2-CD10783
CLODIP-2-CD11133
CLODIP-2-CD12980
CLODIP-2-CD14302
CLODIP-2-CD14455
CLODIP-2-CD14505
CLODIP-2-CD14522
CLODIP-2-CD15157
CLODIP-2-CD15283
CLODIP-2-CD15498
dpn
elB
grh
hbn
luna
noc
opa
slp2
